# Deep learning-based cross-classifications reveal conserved spatial behaviors within tumor histological images

**DOI:** 10.1101/715656

**Authors:** Javad Noorbakhsh, Saman Farahmand, Ali Foroughi pour, Sandeep Namburi, Dennis Caruana, David Rimm, Mohammad Soltanieh-ha, Kourosh Zarringhalam, Jeffrey H. Chuang

## Abstract

Histopathological images are a rich but incompletely explored data type for studying cancer. Manual inspection is time consuming, making it challenging to use for image data mining. Here we show that convolutional neural networks (CNNs) can be systematically applied across cancer types, enabling comparisons to reveal shared spatial behaviors. We develop CNN architectures to analyze 27,815 hematoxylin and eosin slides from The Cancer Genome Atlas for tumor/normal, cancer subtype, and mutation classification. Our CNNs are able to classify tumor/normal status of whole slide images (WSIs) in 19 cancer types with consistently high AUCs (0.995±0.008), as well as subtypes with lower but significant accuracy (AUC 0.87±0.1). Remarkably, tumor/normal CNNs trained on one tissue are effective in others (AUC 0.88±0.11), with classifier relationships also recapitulating known adenocarcinoma, carcinoma, and developmental biology. Moreover, classifier comparisons reveal intra-slide spatial similarities, with average tile-level correlation of 0.45±0.16 between classifier pairs. Breast cancers, bladder cancers, and uterine cancers have spatial patterns that are particularly easy to detect, suggesting these cancers can be canonical types for image analysis. Patterns for TP53 mutations can also be detected, with WSI self- and cross-tissue AUCs ranging from 0.65-0.80. Finally, we comparatively evaluate CNNs on 170 breast and colon cancer images with pathologist-annotated nuclei, finding that both cellular and intercellular regions contribute to CNN accuracy. These results demonstrate the power of CNNs not only for histopathological classification, but also for cross-comparisons to reveal conserved spatial biology.
