## Supplemental Table 1 for "Deep learning-based cross-classifications reveal conserved spatial behaviors within tumor histological images"

### Sheet: Sheet1
Table S1. AUC and its corresponding CI for cancer subtype classification at the slide level. P-values are based on one versus all comparisons, null expectation AUC=0.5.
cancer(subtype)	AUC-mean(%)	AUC-CI(%)	Adjusted p-value
brain(astrocytoma)	68.95	[61.14, 76.77]	1.09e-06
brain(oligoastrocytoma)	59.73	[51.26, 68.19]	0.012191
brain(oligodendroglioma)	71.91	[64.38, 79.44]	6.75e-09
brain(micro-average)	60.16	[53.71, 66.61]	0.001031
brain(macro-average)	67.03	[62.45, 71.62]	2.13e-13
breast(ductal)	84.58	[77.87, 91.29]	4.37e-24
breast(lobular)	82.08	[77.60, 86.56]	1.2e-44
breast(mixed)	72.87	[62.82, 82.92]	4.25e-06
breast(mucinous)	99.4	[98.67, 100.00]	<1.00E-300
breast(micro-average)	87.49	[84.48, 90.50]	2.54e-131
breast(macro-average)	84.82	[81.60, 88.05]	4.99e-99
cervix(adenocarcinoma)	86.86	[78.77, 94.95]	3.06e-19
cervix(squamous cell)	86.86	[71.78, 100.00]	9.29e-07
cervix(micro-average)	86.73	[80.12, 93.34]	1.15e-27
cervix(macro-average)	87.44	[78.88, 95.99]	6.8e-18
esophagus(adenocarcinoma)	94.55	[87.03, 100.00]	3.4e-31
esophagus(squamous cell)	94.55	[86.01, 100.00]	1.24e-24
esophagus(micro-average)	93.76	[87.73, 99.79]	7.94e-46
esophagus(macro-average)	95.05	[89.36, 100.00]	2.96e-54
kidney(chromophobe)	97.13	[95.48, 98.79]	<1.00E-300
kidney(clear cell)	98	[96.03, 99.97]	<1.00E-300
kidney(papillary)	98	[96.55, 99.46]	<1.00E-300
kidney(micro-average)	97.57	[96.21, 98.93]	<1.00E-300
kidney(macro-average)	97.76	[96.78, 98.75]	<1.00E-300
lung(adenocarcinoma)	86.92	[82.48, 91.35]	8.56e-60
lung(squamous cell)	86.92	[82.80, 91.03]	5.15e-69
lung(micro-average)	86.22	[83.14, 89.31]	8.39e-117
lung(macro-average)	87.03	[84.01, 90.05]	6.34e-127
sarcoma(DDLS)	80.88	[72.39, 89.36]	6.1e-13
sarcoma(LMS)	90.21	[84.10, 96.32]	4.48e-38
sarcoma(MFS)	90.55	[84.85, 96.24]	3.18e-44
sarcoma(UPS)	85.33	[78.07, 92.59]	1.15e-21
sarcoma(micro-average)	87.38	[81.95, 92.81]	1.87e-41
sarcoma(macro-average)	86.99	[83.51, 90.48]	8.08e-96
stomach(diffuse)	80.96	[71.29, 90.63]	2.07e-10
stomach(intestinal)	80.96	[67.63, 94.28]	2.82e-06
stomach(micro-average)	82.93	[75.66, 90.19]	4.67e-19
stomach(macro-average)	81.64	[73.41, 89.88]	3.32e-14
testis(seminoma)	89.61	[79.24, 99.98]	4.52e-14
testis(nonseminoma)	89.61	[79.24, 99.98]	4.52e-14
testis(micro-average)	89.51	[81.87, 97.15]	3.07e-24
testis(macro-average)	90.23	[82.90, 97.56]	5.33e-27
uterine(carcinoma)	92.95	[84.00, 100.00]	3.79e-21
uterine(carcinosarcoma)	92.95	[89.36, 96.53]	1.4e-121
uterine(micro-average)	97.2	[95.32, 99.08]	<1.00E-300
uterine(macro-average)	93.25	[88.43, 98.06]	4.63e-69
