## Supplemental Table 2 for "Deep learning-based cross-classifications reveal conserved spatial behaviors within tumor histological images"

### Sheet: Supp_Table_S2
Table S2. Cross-classifier correlations for the 3 test tissues with the maximal correlations.
classifier 1	classifier 2	cancer type 1	cancer type 1 correlation coefficient	cancer type 2	cancer type 2 correlation coefficient	cancer type 3	cancer type 3 correlation coefficient
blca	brca	brca	0.819227	blca	0.788744	ucec	0.753063
blca	coad	brca	0.789982	blca	0.707329	prad	0.683928
blca	esca	brca	0.807399	blca	0.774964	lusc	0.685044
blca	hnsc	brca	0.732366	blca	0.70256	sarc	0.62902
blca	kich	ucec	0.608795	blca	0.54234	lusc	0.529059
blca	kirc	blca	0.454808	ucec	0.434355	brca	0.414994
blca	kirp	brca	0.687633	ucec	0.675773	blca	0.619196
blca	lihc	lusc	0.585506	paad	0.563747	brca	0.559352
blca	luad	ucec	0.685306	esca	0.633435	stad	0.597742
blca	lusc	ucec	0.660914	brca	0.65098	esca	0.637041
blca	ov	brca	0.741716	ucec	0.718007	blca	0.695904
blca	paad	brca	0.658903	lusc	0.548656	sarc	0.531773
blca	prad	brca	0.755432	prad	0.658498	kirc	0.645016
blca	read	brca	0.763943	ucec	0.702116	blca	0.699115
blca	sarc	brca	0.615942	sarc	0.588912	lusc	0.568917
blca	stad	brca	0.772304	blca	0.655689	prad	0.566856
blca	thca	lusc	0.637397	brca	0.636133	kich	0.632825
blca	ucec	ucec	0.73301	brca	0.720287	blca	0.669961
brca	coad	brca	0.78987	blca	0.758738	prad	0.723703
brca	esca	brca	0.854856	blca	0.810522	sarc	0.750563
brca	hnsc	brca	0.679886	blca	0.658281	esca	0.630148
brca	kich	ucec	0.598233	kich	0.593646	kirp	0.591739
brca	kirc	kich	0.644882	kirp	0.597901	ucec	0.565069
brca	kirp	ucec	0.680885	kich	0.654266	brca	0.645438
brca	lihc	brca	0.553928	paad	0.54973	stad	0.548932
brca	luad	ucec	0.627903	kich	0.572563	blca	0.564853
brca	lusc	kich	0.688613	ucec	0.673003	esca	0.601719
brca	ov	brca	0.68437	blca	0.67546	ucec	0.619664
brca	paad	brca	0.721072	sarc	0.669249	lusc	0.650116
brca	prad	brca	0.783723	prad	0.682826	stad	0.655412
brca	read	brca	0.776774	blca	0.719621	ucec	0.677816
brca	sarc	sarc	0.698525	brca	0.647897	esca	0.602393
brca	stad	brca	0.805747	blca	0.729446	esca	0.680673
brca	thca	brca	0.710255	lusc	0.648984	blca	0.61749
brca	ucec	ucec	0.635496	blca	0.635123	brca	0.632183
coad	esca	brca	0.776088	blca	0.718288	stad	0.64651
coad	hnsc	brca	0.714942	blca	0.656189	esca	0.622758
coad	kich	ucec	0.491562	blca	0.489825	read	0.473699
coad	kirc	blca	0.470275	sarc	0.449811	ucec	0.409962
coad	kirp	brca	0.654474	read	0.59749	blca	0.580549
coad	lihc	brca	0.439087	blca	0.397186	ucec	0.360994
coad	luad	ucec	0.597866	blca	0.581559	brca	0.56346
coad	lusc	brca	0.621327	esca	0.597427	blca	0.593613
coad	ov	brca	0.77646	blca	0.670321	stad	0.643486
coad	paad	brca	0.611023	blca	0.51486	sarc	0.494162
coad	prad	brca	0.703798	prad	0.648532	blca	0.554962
coad	read	brca	0.834735	coad	0.803216	stad	0.797261
coad	sarc	brca	0.574012	sarc	0.523087	blca	0.509362
coad	stad	brca	0.847736	blca	0.789714	stad	0.777275
coad	thca	brca	0.543642	ucec	0.47573	blca	0.47384
coad	ucec	brca	0.700545	prad	0.649623	blca	0.635433
esca	hnsc	brca	0.69468	blca	0.678757	sarc	0.638726
esca	kich	kich	0.642304	kirp	0.543777	blca	0.481902
esca	kirc	kich	0.593799	esca	0.529794	kirp	0.526614
esca	kirp	brca	0.658616	kirp	0.601978	blca	0.599947
esca	lihc	brca	0.56561	lusc	0.54963	sarc	0.53227
esca	luad	blca	0.514596	brca	0.476836	ucec	0.47374
esca	lusc	brca	0.564523	blca	0.558483	lusc	0.5379
esca	ov	brca	0.714787	blca	0.693346	sarc	0.54381
esca	paad	esca	0.670609	brca	0.642747	lusc	0.568663
esca	prad	brca	0.748972	blca	0.558724	lusc	0.558328
esca	read	brca	0.755689	blca	0.693812	ucec	0.60351
esca	sarc	esca	0.691784	brca	0.636621	sarc	0.634374
esca	stad	brca	0.820498	blca	0.734676	prad	0.731245
esca	thca	brca	0.665328	lusc	0.648098	blca	0.610412
esca	ucec	brca	0.66702	blca	0.633092	lusc	0.59659
hnsc	kich	blca	0.546467	lusc	0.542144	kirc	0.517899
hnsc	kirc	kich	0.520852	kirc	0.499686	blca	0.486582
hnsc	kirp	brca	0.656666	blca	0.603394	kirp	0.591172
hnsc	lihc	sarc	0.462641	blca	0.409354	brca	0.395187
hnsc	luad	blca	0.543722	brca	0.539502	lusc	0.526488
hnsc	lusc	brca	0.604482	kich	0.59163	blca	0.576813
hnsc	ov	brca	0.687631	blca	0.647768	kich	0.622011
hnsc	paad	brca	0.550119	sarc	0.49088	esca	0.459388
hnsc	prad	brca	0.633738	luad	0.515418	prad	0.501153
hnsc	read	brca	0.628322	blca	0.556347	esca	0.490501
hnsc	sarc	brca	0.567504	sarc	0.558805	esca	0.530467
hnsc	stad	brca	0.685094	blca	0.639768	esca	0.607323
hnsc	thca	brca	0.542079	blca	0.525197	esca	0.490682
hnsc	ucec	brca	0.591208	blca	0.561786	kich	0.463064
kich	kirc	kich	0.826317	kirp	0.772825	kirc	0.72548
kich	kirp	kirp	0.813152	kich	0.782169	ucec	0.746746
kich	lihc	ucec	0.30796	brca	0.299629	blca	0.276316
kich	luad	ucec	0.629853	blca	0.615932	lusc	0.594097
kich	lusc	ucec	0.661576	blca	0.649671	lusc	0.640088
kich	ov	ucec	0.649854	blca	0.592495	kirp	0.578281
kich	paad	kirc	0.377937	brca	0.364912	lusc	0.360396
kich	prad	lusc	0.484761	luad	0.470538	brca	0.465696
kich	read	ucec	0.526943	blca	0.407825	ov	0.402232
kich	sarc	kich	0.561696	kirp	0.429951	kirc	0.41287
kich	stad	blca	0.413644	brca	0.385608	kich	0.379012
kich	thca	kich	0.543305	ucec	0.42097	esca	0.403816
kich	ucec	ucec	0.633468	blca	0.529383	brca	0.501915
kirc	kirp	kich	0.889882	kirc	0.812647	kirp	0.810651
kirc	lihc	ucec	0.282585	brca	0.271126	blca	0.268756
kirc	luad	lusc	0.554613	blca	0.551955	kich	0.526873
kirc	lusc	kich	0.621074	blca	0.58153	lusc	0.569292
kirc	ov	kirc	0.535521	blca	0.528073	kirp	0.49843
kirc	paad	kich	0.46091	kirp	0.427058	esca	0.419481
kirc	prad	sarc	0.496453	kirp	0.464073	ucec	0.435935
kirc	read	ucec	0.3828	blca	0.37914	brca	0.344122
kirc	sarc	esca	0.569489	kich	0.528144	thca	0.513935
kirc	stad	esca	0.500226	blca	0.465173	kirc	0.432667
kirc	thca	kich	0.461784	blca	0.304222	esca	0.289608
kirc	ucec	blca	0.478594	brca	0.439263	kich	0.428243
kirp	lihc	brca	0.418659	ucec	0.413109	blca	0.376298
kirp	luad	ucec	0.650933	lusc	0.628051	kirp	0.61535
kirp	lusc	lusc	0.692721	ucec	0.691999	brca	0.686763
kirp	ov	ucec	0.687276	brca	0.678334	blca	0.663004
kirp	paad	kich	0.530912	brca	0.45837	kirc	0.457777
kirp	prad	brca	0.550795	kich	0.505666	luad	0.450224
kirp	read	brca	0.612856	ucec	0.606918	read	0.525516
kirp	sarc	brca	0.635954	esca	0.56381	blca	0.563426
kirp	stad	brca	0.639597	blca	0.560826	esca	0.549997
kirp	thca	brca	0.554776	ucec	0.508943	kich	0.507833
kirp	ucec	brca	0.653263	ucec	0.632359	blca	0.603647
lihc	luad	ucec	0.393663	brca	0.375476	blca	0.339076
lihc	lusc	ucec	0.397669	brca	0.396116	esca	0.348695
lihc	ov	sarc	0.471574	brca	0.455805	blca	0.449184
lihc	paad	brca	0.551659	sarc	0.539339	paad	0.529638
lihc	prad	brca	0.509274	blca	0.440545	paad	0.427769
lihc	read	brca	0.429134	blca	0.401514	ucec	0.360943
lihc	sarc	sarc	0.534678	lusc	0.524279	ucec	0.500785
lihc	stad	brca	0.448245	blca	0.429366	sarc	0.407928
lihc	thca	lusc	0.648625	blca	0.580033	paad	0.574552
lihc	ucec	brca	0.485915	blca	0.475415	lusc	0.461218
luad	lusc	lusc	0.899044	luad	0.87481	blca	0.866642
luad	ov	ucec	0.683641	blca	0.610029	esca	0.584586
luad	paad	kich	0.435836	kirc	0.412939	brca	0.399813
luad	prad	kich	0.522525	kirc	0.488677	stad	0.484817
luad	read	ucec	0.585499	brca	0.504932	blca	0.494592
luad	sarc	lusc	0.440924	blca	0.390418	brca	0.388505
luad	stad	blca	0.507234	brca	0.506931	lusc	0.423064
luad	thca	ucec	0.462042	esca	0.387304	blca	0.360368
luad	ucec	ucec	0.673955	esca	0.608721	brca	0.567668
lusc	ov	ucec	0.6301	lusc	0.622407	blca	0.619965
lusc	paad	brca	0.448808	kich	0.428446	kirc	0.373719
lusc	prad	kich	0.53053	kirc	0.511463	brca	0.487964
lusc	read	ucec	0.580504	brca	0.572308	esca	0.520683
lusc	sarc	lusc	0.538116	brca	0.509446	ucec	0.459397
lusc	stad	brca	0.579325	blca	0.550729	kirp	0.513074
lusc	thca	kich	0.538983	brca	0.507657	ucec	0.470021
lusc	ucec	ucec	0.636304	brca	0.624165	esca	0.582829
ov	paad	brca	0.518568	sarc	0.460537	kich	0.413449
ov	prad	brca	0.638734	prad	0.525937	stad	0.504298
ov	read	brca	0.684065	ucec	0.614202	blca	0.592284
ov	sarc	sarc	0.541471	brca	0.522143	lusc	0.458641
ov	stad	brca	0.728003	blca	0.65804	prad	0.623154
ov	thca	ucec	0.604129	kich	0.540978	blca	0.540039
ov	ucec	brca	0.779303	ucec	0.757867	blca	0.714639
paad	prad	brca	0.65966	lusc	0.591125	kich	0.564806
paad	read	brca	0.587552	blca	0.46018	sarc	0.432556
paad	sarc	esca	0.584	sarc	0.581961	brca	0.557757
paad	stad	brca	0.595527	esca	0.557167	sarc	0.547628
paad	thca	brca	0.58959	lusc	0.588223	luad	0.506742
paad	ucec	brca	0.467866	kich	0.456569	lusc	0.397723
prad	read	brca	0.65842	blca	0.492004	stad	0.472056
prad	sarc	brca	0.481257	sarc	0.371697	blca	0.294581
prad	stad	brca	0.722819	blca	0.550105	prad	0.534705
prad	thca	brca	0.525534	kich	0.451228	lusc	0.424746
prad	ucec	prad	0.620119	brca	0.616606	stad	0.595608
read	sarc	brca	0.578552	sarc	0.476131	blca	0.456638
read	stad	brca	0.773768	stad	0.671434	blca	0.662249
read	thca	brca	0.545196	blca	0.432584	ucec	0.430505
read	ucec	brca	0.641646	ucec	0.595508	blca	0.592226
sarc	stad	brca	0.600238	esca	0.59979	sarc	0.559056
sarc	thca	brca	0.592081	lusc	0.586009	sarc	0.52897
sarc	ucec	brca	0.509309	lusc	0.438259	ucec	0.424224
stad	thca	brca	0.573302	blca	0.512444	esca	0.471407
stad	ucec	brca	0.620084	blca	0.564257	prad	0.499204
thca	ucec	ucec	0.594546	kich	0.583927	lusc	0.545375
